# DNA G-quadruplex Profiling Reveals Functional and Mechanistic Role of G-quadruplexes in Skeletal Muscle Stem Cells

**DOI:** 10.1101/2025.02.10.637367

**Authors:** Xiaona Chen, Feng Yang, Suyang Zhang, Xiaofan Guo, Jieyu Zhao, Yulong Qiao, Liangqiang He, Yang Li, Qin Zhou, Michael Tim Yun Ong, Chun Kit Kwok, Hao Sun, Huating Wang

## Abstract

DNA G-quadruplexes (G4s) are non-canonical secondary structures formed in guanine-rich DNA sequences and play important roles in modulating biological processes through a variety of gene regulatory mechanisms. Emerging G4 profiling permits global mapping of endogenous G4 formation. Here in this study, we map the G4 landscapes in adult skeletal muscle stem cells (MuSCs) which are essential for injury induced muscle regeneration. Throughout the myogenic lineage progression of MuSCs from quiescent to activated and further differentiated cells, we uncover dynamic endogenous G4 formation with a pronounced G4 induction when MuSCs become activated and proliferating. We further demonstrate that the G4 induction promotes MuSC activation thus the regeneration process. Mechanistically, we found that promoter associated G4s regulate gene transcription through facilitating chromatin looping. Furthermore, we found that G4 sites are enriched for transcription factor (TF) binding events in activated MuSCs; MAX binds to G4 structures to synergistically facilitate chromatin looping and gene transcription thus promoting MuSC activation and regeneration. The above uncovered global regulatory functions/mechanisms are further dissected on the paradigm of *Ccne1* promoter, demonstrating *Ccne1* is a bona fide G4/MAX regulatory target in activated MuSCs. Altogether, our findings for the first time demonstrate the prevalent and dynamic formation of G4s in adult MuSCs and the mechanistic role of G4s in modulating gene expression and MuSC activation/proliferation.
