## Supplemental Table S1-S10 for "DNA G-quadruplex Profiling Reveals Functional and Mechanistic Role of G-quadruplexes in Skeletal Muscle Stem Cells": Suppl_Table_S7.xlsx

### Sheet: Basic statistics
Supplementary Table S7: ChIP-seq analysis of TFs in C2C12 cells.
Basic statistics
Encode File accession	File type	TF name	Peak number
ENCFF041FSC	Bed	MAX	17920
ENCFF333AWB	Bed	USF1	13724
ENCFF814ERT	Bed	MYOD1	19333
ENCFF174GMB	Bed	CEBPB	13976
ENCFF278EHP	Bed	FOSL1	9530
ENCFF877FZW	Bigwig	MAX
ENCFF747WZN	Bigwig	USF1
ENCFF253VBX	Bigwig	MYOD1
ENCFF688ZJR	Bigwig	CEBPB
ENCFF983CVX	Bigwig	FOSL1
Reprocess YY1 ChIP-seq data in C2C12
GSM1908746	Bed	YY1	2739
