## Supplemental Table S1-S10 for "DNA G-quadruplex Profiling Reveals Functional and Mechanistic Role of G-quadruplexes in Skeletal Muscle Stem Cells": Suppl_Table_S10.xlsx

### Sheet: Sheet1
Supplementary Table S10. Information of oligonucleotides and primers used in the study
Mice genotyping primer
name	sequence (5'-3')
MAX genotyping F	GAGTGAGTGAGCGAGTGAGT
MAX genotyping R	TCACTTGCCTGCCTACCTAC
qRT-PCR primers
name	sequence (5'-3')
mGAPDH mRNA F	AGAACATCATCCCTGCATCC
mGAPDH mRNA R	GGTCCTCAGTGTAGCCCAAG
m18s rRNA F	GTAACCCGTTGAACCCCATT
m18s rRNA R	CCATCCAATCGGTAGTAGCG
mCCNE1 qPCR F	GGTGTCCTCGCTGCTTCTGCTT
mCCNE1 qPCR R	CCGGATAACCATGGCGAACGGA
hCCNE1 qPCR F	CGGCGAGGGACCAGTGTG
hCCNE1 qPCR R	CGGGGAGCCTCTGGATGGT
Myc mouse qPCR F	GTTGGAAACCCCGCAGACAG
Myc mouse qPCR R	ATAGGGCTGTACGGAGTCGT
Vegfa mouse qPCR F	GGCCTCCGAAACCATGAAC
Vegfa mouse qPCR R	GCCTGGGACCACTTGGC
Cloning primers
name	sequence (5'-3')
CCNE1 Promoter F	TCTGCGATCTAAGTAAGCTATGGGGACCTAAGGGTCAG
CCNE1 Promoter R	AACAGTACCGGAATGCCAACCGGCCCCGTCCCGCCC
CCNE1 Mutated Promoter F	TCTGCGATCTAAGTAAGCTATGAGGACCTAAGAGTCAG
CCNE1 Mutated Promoter F	AACAGTACCGGAATGCCAACCGGCCTCGTCTCGCTC
sgRNA oligos for Nucleolin-tethered dCRISPR/Cas9 mediated genome targeting
name	sequence (5'-3')
CCNE1 sgRNA-1 F	CACCGAGCTCCTCGCTGGTCCGCG
CCNE1 sgRNA-1 R	AAACCGCGGACCAGCGAGGAGCTC
CCNE1 sgRNA-2 F	CACCGGCCTGCGGCGGCCGCTGAG
CCNE1 sgRNA-2 R	AAACCTCAGCGGCCGCCGCAGGCC
CCNE1 sgRNA-3 F	CACCGTCGTCTGGCGCGCGCGGCTG
CCNE1 sgRNA-3 R	AAACCAGCCGCGCGCGCCAGACGAC
sgRNA oligos for CRISPR/Cas9 mediated genomic editing in vivo
name	sequence (5'-3')
MAX Exon1 sgRNA F	CACCGGATAACGATGACATCGAGG
MAX Exon1 sgRNA R	AAACCCTCGATGTCATCGTTATCC
MAX Exon2 sgRNA F	CACCGGTACCGCAGATTGAAACCT
MAX Exon2 sgRNA R	AAACAGGTTTCAATCTGCGGTACC
Oligos for CD spectroscopy and MST assay
name	sequence (5'-3')
CCNE1_G4#1_WT	GGGGCGGGGCGCGAGGGCGGGACGGGG
CCNE1_G4#1_Mut	GAAGCGAAGCGCGAGAGCGAGACGAGG
CCNE1_G4#2_WT	GGGGCCTGCGCGGGGCGGGACGCGGG
CCNE1_G4#2_Mut	GAAGCCTGCGCGAGGCGAGACGCGAG
siRNA
name	sense (5'-3')	antisense (5'-3')
siMAX	GAGCAACCGAGGUUUCAAUTT	AUUGAAACCUCGGUGCUCTT
